# Trophic flexibility favors coexistence of three aerial-hawking bat species in Venezuelan rice fields

**DOI:** 10.1101/2024.11.23.624971

**Authors:** Yara Azofeifa Romero, Jafet M Nassar, Jesús Mavárez

## Abstract

Coexistence among Neotropical insectivorous bats (IB) that share roosts, foraging areas, and prey likely relies on processes promoting trophic niche divergence. We examined the diet and activity times of three coexisting IB species (*Molossus molossus, Neoeptesicus furinalis*, and *Myotis nigricans*) in Venezuelan rice fields in Northwestern Llanos to assess dietary and temporal overlap. Using published sources, we categorized prey by hardness and flight speed, bats by bite force and functional group, and examined the relationships among these variables. IB species showed differences in prey composition, type, and activity timing. As expected from its fast flight and strong bite, *M. molossus’* diet consisted primarily of fast-flying, highly sclerotized insects, with activity times peaking significantly earlier than in the other two bat species. In contrast, *M. nigricans* and *N. furinalis* had diets consisting primarily of slower-flying prey and showed high temporal overlap in activity, although with different peak foraging times. Notably, *N. furinalis*’s stronger bite may have enabled it to exploit more sclerotized prey than *M. nigricans*, despite similar flight capabilities—indicating that prey hardness helps reduce dietary overlap. These findings suggest that fine-scale trophic niche partitioning, enhanced by the rich insect fauna of rice fields, facilitates the coexistence of these ecomorphologically distinct IB species.

Flexibilidad trófica favorece la coexistencia de tres especies de murciélagos cazadores aéreos en cultivos de arroz de Venezuela.

**Teaser Text:** We simultaneously identified prey items in feces and measured the activity times of three aerial-hawking bat species in Neotropical rice fields. We then explored the relationships between these variables and the functional traits of both prey and predators, confirming that coexistence might be facilitated by highly productive environments.

**RESUMEN:** La coexistencia entre murciélagos insectívoros (MI) neotropicales que comparten refugios, áreas de forrajeo y presas probablemente depende de procesos que promueven la divergencia del nicho trófico. Examinamos la dieta y los tiempos de actividad de tres especies coexistentes de MI (*Molossus molossus*, *Neoeptesicus furinalis* y *Myotis nigricans*) en arrozales de los Llanos Noroccidentales de Venezuela para evaluar superposición dietaria y temporal. Utilizando publicaciones, categorizamos a las presas según su dureza y velocidad de vuelo, a los murciélagos según su fuerza de mordida y grupo funcional, y examinamos las relaciones entre estas variables. Las especies de MI mostraron diferencias en la composición, tipo de presas y tiempo de actividad. Como se esperaba por su vuelo rápido y mordida fuerte, la dieta de *M. molossus* consistió principalmente en insectos de vuelo rápido y esclerotización alta, con tiempos de actividad que alcanzaron un máximo significativamente antes que en las otras dos especies de murciélagos. En contraste, *M. nigricans* and *N. furinalis* tuvieron dietas que consistieron principalmente en presas de vuelo lento que mostraron una alta superposición temporal en la actividad, aunque con distintos tiempos de forrajeo máximo. Cabe destacar que la mordida más fuerte de *N. furinalis* pudo haberle permitido explotar presas más esclerotizadas que *M. nigricans*, a pesar de sus capacidades de vuelo similares, lo que indica que la dureza de las presas ayuda a reducir la superposición dietaria. Estos hallazgos sugieren que una partición fina del nicho trófico, facilitada por la rica fauna de insectos en los cultivos de arroz, promueve la coexistencia de estas especies de MI ecomorfológicamente distintas.

**Palabras clave:** cultivos, humedales artificiales, metabarcoding, murciélagos insectívoros, tiempo de actividad.
