## Supplementary material for "Trophic flexibility favors coexistence of three aerial-hawking bat species in Venezuelan rice fields": Supp.File 6

### Sheet: Authors
Trophic flexibility favors coexistence of three aerial-hawking bat species in Venezuelan rice fields
Yara Azofeifa Romero
Jafet M Nassar
Jesús Mavárez

### Sheet: FACTORS
ABBREVIATIONS	SPECIES	Bite Force	GUILDS ACCORDING TO SCHNITZLER AND KALKO (2001)	ABBREVIATIONS
MOLMOL	Molossus molossus	High	Aerial insectivores in uncluttered space	AI-US
MYONIG	Myotis nigricans	Low	Aerial insectivores in background-cluttered space	AI-BCS
NEOFUR	Neoeptesicus furinalis	High	Aerial insectivores in background-cluttered space	AI-BCS
Response varialble	Explanatory variables
Prey hardness	Bite Force
	Species
Prey flight	Guilds
	Species

### Sheet: Models_Poisson
	k	logLik	AIC	i	wi	w+
Strongly sclerotized
~Bite force	2	-174.38	352.85	0	0.7	0.7
~Species	3	-174.38	354.95	2.09	0.25	0.95
~Null	1	-177.95	357.93	5.07	0.05	1
intermediately sclerotized
~Species	3	-165.62	337.42	0	0.48	0.48
~Null	1	-168.06	338.14	0.72	0.34	0.82
~Bite force	2	-167.66	339.41	1.99	0.18	1
Less sclerotized
~Species	3	-150.31	306.81	0	0.51	0.51
~Bite force	2	-151.4	306.89	0.08	0.49	1
~Null	1	-157.2	316.43	9.62	0	1
Fast flyers
~Species	3	-132.22	270.62	0	0.61	0.61
~Guilds	2	-133.73	271.54	0.93	0.38	0.99
~Null	1	-139.27	280.57	9.96	0.01	1
Intermediate flyers
~Species	3	-114.48	235.14	0	0.89	0.89
~Guilds	2	-117.61	239.31	4.17	0.11	1
~Null	1	-123.1	248.22	13.08	0	1
Slow flyers
~Guilds	2	-164.44	332.97	0	0.58	0.58
~Species	3	-163.71	333.61	0.64	0.42	1
~Null	1	-172.56	347.15	14.19	0	1

### Sheet: Significance_Poisson Models
	Estimate β	Std. Error	Adjusted SE	z value	Pr(>|z|)	2.5 % IC	97.5 % IC
Strongly Sclerotized
(Intercept)	0.162967	0.130842	0.131973	1.239	0.2245	-0.0999689	0.425902
Low force bite	-0.519762	0.203549	0.205404	2.53	0.0114	-0.922347	-0.117177
Molossus molossus	-0.006216	0.227826	0.229918	0.027	0.9784	-0.456847	0.444414
Myotis nigricans	-0.524556	0.268808	0.271277	1.934	0.0532	-1.05625	0.00713644
intermediately sclerotized
(Intercept)	-0.3299	0.3083	0.3096	1.065	0.2867	-0.936716	0.276982
Molossus molossus	0.5874	0.3115	0.3144	1.869	0.0617	-0.0287253	1.20352
Myotis nigricans	0.3018	0.3358	0.3389	0.891	0.3731	-0.36235	0.965924
Low force bite	-0.1787	0.2029	0.2048	0.873	0.3829	-0.580029	0.222646
Less sclerotized
(Intercept)	-0.1948	0.2348	0.2361	0.825	0.409361	-0.657627	0.267998
Molossus molossus	-0.4072	0.2687	0.2712	1.502	0.13322	-0.938788	0.124334
Myotis nigricans	0.325	0.2593	0.2617	1.242	0.214203	-0.18786	0.837947
Low force bite	0.6237	0.1806	0.1823	3.422	0.000623	0.266407	0.980903
Fast flyers
(Intercept)	-1.1005	0.8059	0.8073	1.359	0.17408	-2.68357	0.48265
Molossus molossus	1.4386	0.5172	0.5219	2.756	0.00585	0.415622	2.46158
Myotis nigricans	0.8698	0.5477	0.5527	1.574	0.11556	-0.213491	1.95303
Guilds-edge space foragers	-0.7767	0.2433	0.2455	3.163	0.00156	-1.25796	-0.295451
Intermediate flyers
(Intercept)	-0.6209	0.2975	0.3001	2.069	0.03854	-1.20909	-0.0327308
Molossus molossus	0.2341	0.3349	0.338	0.693	0.48859	-0.428406	0.896596
Myotis nigricans	-1.1917	0.4835	0.4879	2.442	0.014596	-2.14798	-0.23532
Guilds-edge space foragers	-0.8715	0.2772	0.2797	3.116	0.001835	-1.41971	-0.323257
Slow flyers
(Intercept)	-0.107	0.2923	0.2932	0.365	0.7152	-0.681673	0.467691
Guilds-edge space foragers	0.6803	0.1728	0.1744	3.901	9.58e-05	0.338523	1.02216
Molossus molossus	-0.4858	0.2434	0.2456	1.978	0.04794	-0.967173	-0.00440597
Myotis nigricans	0.2756	0.2334	0.2356	1.17	0.242113	-0.186166	0.737292
